# Natural Variation in Maize Shikimate Dehydrogenase Alters Enzyme Activity and Kernel Homoserine Accumulation

**DOI:** 10.64898/2026.08.26.747334

**Authors:** Rajnee Hasan, Gen Xu, Taiwo Dele-Osibanjo, Niaz Bahar Chowdhury, Connor Pedersen, Rajib Saha, Jinliang Yang, Toshihiro Obata

**Author notes:** Address correspondence to: Toshihiro Obata, University of Nebraska-Lincoln, Department of Biochemistry and Center for Plant Science Innovation 1901 Vine Street, Lincoln, NE, 68588.

## Abstract

Metabolic diversity in maize kernels determines nutritional quality and end-use value. Therefore, understanding its genetic basis is essential for crop improvement and elucidating plant metabolic regulation. Here, we integrated metabolite profiling with metabolite-based genome-wide association studies (mGWAS), structural modeling, enzyme kinetics, and genome-scale metabolic simulations to identify genetic determinants of kernel metabolite variation in 265 maize inbred lines. Profiling of 57 metabolites revealed inter-genotypic variation, with homoserine among the most variable metabolites. mGWAS identified 62 locus–trait associations implicating 788 candidate genes, including 154 encoding metabolic enzymes. A major association for homoserine mapped to the shikimate dehydrogenase gene *Sad1* on chromosome 10. Four tightly linked coding-region SNPs, including three non-synonymous variants, defined two *Sad1* haplotypes associated with differential homoserine accumulation, independent of gene expression variation. Structural analysis and recombinant enzyme assays showed that these substitutions occur within catalytic and cofactor-binding domains and alter catalytic efficiency. Genome-scale metabolic modeling indicated that variation in SAD1 activity influences plastidial oxaloacetate availability for aspartate and homoserine biosynthesis through redox-coupled flux via the malate-oxaloacetate shuttle. Together, our results indicate that *Sad1* allelic variation alters enzyme function and amino acid accumulation, linking the shikimate pathway, redox metabolism, and amino acid biosynthesis in maize kernels.
