## Supplementary Table 3 for "Natural Variation in Maize Shikimate Dehydrogenase Alters Enzyme Activity and Kernel Homoserine Accumulation"

### Sheet: Sheet1
Metabolite trait	Chromosome	RefGen_v4 Gene ID	RefGen_v4 Annotated Gene Function
D.sorbitol.00	1	Zm00001d032079	Riboflavin synthase-like superfamily protein
threonic.acid.00	1	Zm00001d034203	CESA4 (CELLULOSE SYNTHASE A4)
	1	Zm00001d034205	Putative xyloglucan glycosyltransferase 12
xylitol.00	1	Zm00001d032058	MTD1 (Methylenetetrahydrofolate dehydrogenase)
	1	Zm00001d032064	O-fucosyltransferase family protein
	1	Zm00001d032079	Riboflavin synthase-like superfamily protein
threonic.acid.00	1	Zm00001d027242	Granule-bound starch synthase 1 chloroplastic/amyloplastic
	1	Zm00001d027249	Phenylalanine ammonia-lyase 1
	1	Zm00001d027259	tRNA/rRNA methyltransferase (SpoU) family protein
	1	Zm00001d027276	GroES-like zinc-binding alcohol dehydrogenase family protein
	1	Zm00001d027277	Sphingomyelin phosphodiesterase 4
	1	Zm00001d027286	Flavin-containing monooxygenase
	1	Zm00001d027287	Putative xyloglucan galactosyltransferase GT19
5.6.dihydrouracil.2.00	1	Zm00001d034241	Malate dehydrogenase
beta.cyano.L.alanine.00	1	Zm00001d034242	3-methyl-2-oxobutanoate hydroxymethyltransferase 1 mitochondrial
	1	Zm00001d034244	NADH dehydrogenase [ubiquinone] iron-sulfur protein 8-B mitochondrial
	1	Zm00001d034245	Cytosolic purine 5-nucleotidase
	1	Zm00001d034249	Leucine carboxyl methyltransferase
threonic.acid.00	1	Zm00001d027995	Alcohol dehydrogenase-like 2
	1	Zm00001d027996	Alcohol dehydrogenase-like 2
	1	Zm00001d027997	UDP-glycosyltransferase 71B1
L.homoserine.00	1	Zm00001d034118	Tryptophan N-monooxygenase 2
	1	Zm00001d034128	Peroxidase
	1	Zm00001d034129	Peroxidase
trehalose.00	1	Zm00001d034801	11-beta-hydroxysteroid dehydrogenase-like 5
D.sorbitol.00	1	Zm00001d031839	UDP-glucuronate decarboxylase
	1	Zm00001d031844	Serine/threonine-protein kinase PEPKR2
	1	Zm00001d031854	Thiaminase2
	1	Zm00001d031855	GDSL esterase/lipase LTL1
threonic.acid.00	1	Zm00001d034508	Hydroxyproline O-galactosyltransferase GALT4
	1	Zm00001d034511	Hydroxyproline O-galactosyltransferase GALT4
L.mimosine.1.00	1	Zm00001d028249	Putative peroxygenase 4
threonic.acid.00	1	Zm00001d027936	Phytoene dehydrogenase
	1	Zm00001d027938	Hexosyltransferase
	1	Zm00001d027946	Hydroxycinnamoyltransferase1
	1	Zm00001d027947	Tyrosine decarboxylase 1
	1	Zm00001d027948	Hydroxycinnamoyltransferase2
	1	Zm00001d027949	Tyrosine/DOPA decarboxylase 2
	1	Zm00001d027950	Uroporphyrinogen-III synthase
L.homoserine.00	1	Zm00001d034310	Putative L-gulonolactone oxidase 6
	1	Zm00001d034319	aldehyde oxygenase (deformylating)
	1	Zm00001d034320	Inosine-5'-monophosphate dehydrogenase
caffeic.acid.00	1	Zm00001d028398	Glycosyl hydrolase family 10 protein
threonic.acid.00	1	Zm00001d028471	phosphoenolpyruvate carboxykinase
	1	Zm00001d028474	Beta-galactosidase
5.6.dihydrouracil.2.00	1	Zm00001d031449	Lipoxygenase
trehalose.00	2	Zm00001d006422	Peptide-N(4)-(N-acetyl-beta-glucosaminyl)asparagine amidase
	2	Zm00001d006430	2-oxoglutarate (2OG) and Fe(II)-dependent oxygenase superfamily protein
	2	Zm00001d006445	Curcuminoid synthase
	2	Zm00001d006446	Glycosyltransferase
shikimic.acid.00	2	Zm00001d007076	Glycosyltransferase family 61 protein
	2	Zm00001d007079	Phospholipase A2 family protein
	2	Zm00001d007082	Phosphatidylinositol 4-phosphate 5-kinase
threonic.acid.00	2	Zm00001d006464	rRNA adenine N(6)-methyltransferase
	2	Zm00001d006467	Adenosine 5'-phosphosulfate reductase
	2	Zm00001d006470	Methionine aminopeptidase
	2	Zm00001d006476	Aconitate hydratase
L.mimosine.1.00	2	Zm00001d005638	Retinol dehydrogenase 13
	2	Zm00001d005641	Putative methyltransferase family protein
	2	Zm00001d005652	Glycosyltransferases
threonic.acid.00	2	Zm00001d006118	farnesyltransferase/geranylgeranyltransferase type-1 subunit alpha
	2	Zm00001d006133	Thioesterase/thiol ester dehydrase-isomerase superfamily protein
	2	Zm00001d006137	Glycosyltransferase
	2	Zm00001d006140	Glycosyltransferase
	2	Zm00001d006145	UDP-glycosyltransferase 74B1
	2	Zm00001d006151	CESA4 (CELLULOSE SYNTHASE A4)
	2	Zm00001d006153	1-acylglycerol-3-phosphate O-acyltransferase
	2	Zm00001d006155	S-adenosyl-L-methionine-dependent methyltransferase superfamily protein
	2	Zm00001d006161	alpha-L-fucosidase
	2	Zm00001d006166	Hydroxymethylglutaryl-CoA synthase
	2	Zm00001d006167	p-loop containing nucleoside triphosphate hydrolase superfamily protein
D.mannitol.00	2	Zm00001d003923	dihydrolipoyllysine-residue succinyltransferase
	2	Zm00001d003924	glycerophosphodiester phosphodiesterase
threonic.acid.00	2	Zm00001d006257	phospholipase D
	2	Zm00001d006260	Spermidine hydroxycinnamoyl transferase
	2	Zm00001d006262	phospholipase D
	2	Zm00001d006263	Spermidine hydroxycinnamoyl transferase
caffeic.acid.00	3	Zm00001d042507	Beta-glucosidase
threonic.acid.00	3	Zm00001d042723	Omega-hydroxypalmitate O-feruloyl transferase
	3	Zm00001d042727	fructose-bisphosphatase
	3	Zm00001d042739	Anthocyanidin 3-O-glucosyltransferase
	3	Zm00001d042740	UDP-glycosyltransferase 91A1
L.homoserine.00	3	Zm00001d043182	Cytidine methyl kinase1
L.lysine.2.00	3	Zm00001d042344	Stearoyl-acyl-carrier-protein desaturase1
	3	Zm00001d042353	Sucrose-phosphate synthase
L.mimosine.1.00	3	Zm00001d043194	Phosphoglycerate kinase
sophorose.00	4	Zm00001d049154	Galactolipase DONGLE chloroplastic
threonic.acid.00	4	Zm00001d049926	gibberellin 20-oxidase8
	4	Zm00001d049929	dihydroxy-acid dehydratase2
	4	Zm00001d049950	Fatty acyl-CoA reductase
	4	Zm00001d049954	Monodehydroascorbate reductase 1 peroxisomal
	4	Zm00001d049956	dihydrodipicolinate reductase2
	4	Zm00001d049957	kaurene synthase6
	4	Zm00001d049966	Protein-L-isoaspartate O-methyltransferase
	4	Zm00001d049975	enoyl-[acyl-carrier-protein] reductase (NADH)
	4	Zm00001d049989	10-deacetylbaccatin III 10-O-acetyltransferase
	4	Zm00001d049995	Nitrate reductase
	4	Zm00001d050011	Alpha carbonic anhydrase 7
L.asparagine.2.00	4	Zm00001d050992	3-ketoacyl reductase GL8B
	4	Zm00001eb184000	Glyceraldehyde-3-phosphate dehydrogenase 3, cytosolic
	4	Zm00001d051015	Nicotinamidase 1
threonic.acid.00	5	Zm00001d013032	Polygalacturonase QRT2
	5	Zm00001d013048	Squalene synthase
	5	Zm00001d013052	Hydroxyproline O-galactosyltransferase GALT4
	5	Zm00001d013053	procollagen-proline 4-dioxygenase
threonic.acid.00	6	Zm00001d036137	Acyl-[acyl-carrier-protein] hydrolase
	6	Zm00001d036144	chitinase
	6	Zm00001d036158	Pectate lyase
threonic.acid.00	6	Zm00001d035336	Peroxidase
L.cysteine.2.00	6	Zm00001d038104	Mannosylglycoprotein endo-beta-mannosidase
caffeic.acid.00	6	Zm00001d037010	non-specific serine/threonine protein kinase
	6	Zm00001d037013	Pectin lyase-like superfamily protein
	6	Zm00001d037024	GDSL esterase/lipase
	6	Zm00001d037025	GDSL esterase/lipase
threonic.acid.00	6	Zm00001d038229	Hexosyltransferase
threonic.acid.00	6	Zm00001d038263	O-fucosyltransferase family protein
	6	Zm00001d038271	beta-glucosidase
	6	Zm00001d038272	beta-glucosidase
5.6.dihydrouracil.2.00	6	Zm00001d037164	N-acyl-aliphatic-L-amino acid amidohydrolase
		Zm00001d037166	Jasmonate O-methyltransferase
threonic.acid.00	7	Zm00001d020220	isochorismate synthase
	7	Zm00001d020225	Aminopeptidase
	7	Zm00001d02060	L-ascorbate oxidase
	7	Zm00001d02061	L-ascorbate oxidase
threonic.acid.00	7	Zm00001d019330	Malate dehydrogenase
	7	Zm00001d019343	Histone acetyltransferase HPA2 and related acetyltransferase
trehalose.00	8	Zm00001d009454	Cellulose synthase RING-type zinc finger domain-containing protein
trehalose.00	8	Zm00001d009212	Dihydrolipoyl dehydrogenase
sophorose.00	8	Zm00001d010007	Lachrymatory factor synthase
	8	Zm00001d010008	Haloacid dehalogenase-like hydrolase (HAD) superfamily protein
trehalose.00	8	Zm00001d009431	Farnesyl pyrophosphate synthase1
N.acetyl.D.glucosamine.00	9	Zm00001d046784	Alpha carbonic anhydrase 7
L.homoserine.00	10	Zm00001d023892	shikimate dehydrogenase (NADP(+)
	10	Zm00001d023899	Peroxidase
shikimic.acid.00	10	Zm00001d026357	Peroxidase
	10	Zm00001d026369	Anthocyanidin reductase
	10	Zm00001d026370	Leucoanthocyanidin reductase
	10	Zm00001d026371	Anthocyanidin reductase
caffeic.acid.00	10	Zm00001d025764	Endoglucanase
	10	Zm00001d025773	S-adenosylmethionine decarboxylase proenzyme
	10	Zm00001d025774	Peroxidase superfamily protein
L.mimosine.1.00	10	Zm00001d025827	Triglyceride lipases
	10	Zm00001d025833	Peroxygenase 2
	10	Zm00001d025843	Putative E3 ubiquitin-protein ligase XBAT31
	10	Zm00001d025846	Beta-glucosidase 47
	10	Zm00001d025847	Beta-glucosidase 47
	10	Zm00001d025851	Xyloglucan 6-xylosyltransferase 2
	10	Zm00001d025862	L-allo-threonine aldolase
	10	Zm00001d025865	Hexosyltransferase
