## Supplementary Table 4 for "Natural Variation in Maize Shikimate Dehydrogenase Alters Enzyme Activity and Kernel Homoserine Accumulation"

### Sheet: Supplementary Table_4_Genotypes
SAD1-Hap1						SAD1-Hap2
Genotype	Haplotype	L.homoserine				Genotype	Haplotype	L.homoserine
4722	CCCA	0.0021457				38-11Goodman-Buckler	GTTT	0.10163
33-16	CCCA	0.0186787				A556	GTTT	0.00707059
A188	CCCA	0.00794889				B57	GTTT	0.520628
A214NGoodman-Buckler	CCCA	0.0280449				E2558W	GTTT	0.00337539
A239	CCCA	0.00363705				I205	GTTT	0.019255
A441-5	CCCA	0.0389995				KY226	GTTT	0.481048
A554	CCCA	0.00910428				M14	GTTT	0.764902
A6	CCCA	0.0325886				MO1W	GTTT	0.374071
A632	CCCA	0.0774827				N6	GTTT	0.00869315
A634	CCCA	0.0207126				Oh43	GTTT	0.05933
A635	CCCA	0.327572				Oh43E	GTTT	0.210887
A641	CCCA	0.0101094				Pa762	GTTT	0.0778461
A654	CCCA	0.00531501				Pa91	GTTT	0.488554
A659	CCCA	0.0150837				Va22	GTTT	1.0103
A661	CCCA	0.0055401				Va26	GTTT	0.0410443
A679	CCCA	0.00490151				Va85	GTTT	0.466454
A680	CCCA	0.00574714				VaW6	GTTT	0.0402139
Ab28A	CCCA	0.0062571				Wf9	GTTT	0.0588786
B10	CCCA	0.067588
B103	CCCA	0.0242881
B105	CCCA	0.0414729
B109	CCCA	0.00763197
B14A	CCCA	0.129998
B164	CCCA	0.00391309
B37	CCCA	0.0571471
B46	CCCA	0.0920524
B64	CCCA	0.0830845
B68	CCCA	0.317378
B73	CCCA	0.0056934
B75	CCCA	0.0916283
B76	CCCA	0.392492
B77	CCCA	0.010831
B79	CCCA	0.018639
B84	CCCA	0.00851265
B97	CCCA	0.00903105
C103	CCCA	0.0190671
C123	CCCA	0.00702009
C49A	CCCA	0.0313024
CH701-30	CCCA	0.0117612
CI187-2	CCCA	0.0111616
CI21E	CCCA	0.00812885
CI28AGoodman-Buckler	CCCA	0.00350247
CI31A	CCCA	0.0540617
CI3A	CCCA	0.0104313
CI64	CCCA	0.411609
Ci7Goodman-Buckler	CCCA	0.00411993
CI90CGoodman-Buckler	CCCA	0.026733
Ci91BGoodman-Buckler	CCCA	0.017965
CM105	CCCA	0.0798413
CM37	CCCA	0.0164586
CM7	CCCA	0.0114609
CML10	CCCA	0.0300523
CML103	CCCA	0.0545125
CML108	CCCA	0.00911713
CML11	CCCA	0.00827887
CML154Q	CCCA	0.424809
CML158Q	CCCA	0.318971
CML218	CCCA	0.0163059
CML220	CCCA	0.0157205
CML228	CCCA	0.0316281
CML247	CCCA	0.00240441
CML254	CCCA	0.0158373
CML261	CCCA	0.00486284
CML264	CCCA	0.00634365
CML277	CCCA	0.00786455
CML281	CCCA	0.00393231
CML287	CCCA	0.0844795
CML314	CCCA	0.0304515
CML321	CCCA	0.00336026
CML322	CCCA	0.0494982
CML323	CCCA	0.00852893
CML328	CCCA	0.00712712
CML331	CCCA	0.051081
CML332	CCCA	0.00531745
CML333	CCCA	0.0247921
CML38	CCCA	0.0596326
CML45	CCCA	0.00981781
CML5	CCCA	0.11365
CML52	CCCA	0.0111416
CML61	CCCA	0.024498
CML69	CCCA	0.00739563
CML77	CCCA	0.00562707
CML91	CCCA	0.00682237
CMV3	CCCA	0.00532524
CO106	CCCA	0.00889643
CO125	CCCA	0.00683059
DE1	CCCA	0.0212265
DE-2	CCCA	0.107705
DE811	CCCA	0.0321528
F2834T	CCCA	0.126332
F6	CCCA	0.0184161
F7	CCCA	0.00365658
GA209	CCCA	0.00545107
GT112	CCCA	0.0125063
H105W	CCCA	0.0127002
H84	CCCA	0.0126833
H95	CCCA	0.0296992
H99	CCCA	0.0193084
Hi27Goodman-Buckler	CCCA	0.00920224
HP301	CCCA	0.00442998
I29	CCCA	0.00595976
IA2132Goodman-Buckler	CCCA	0.00259247
Ia5125	CCCA	0.00956037
IDS28	CCCA	0.00394233
IDS69	CCCA	0.00266522
IDS91	CCCA	0.00324874
Il14H	CCCA	0.0151207
ILLHy	CCCA	0.0221499
K148	CCCA	0.23342
K4	CCCA	0.0286961
K55	CCCA	0.0789481
Ki14	CCCA	0.00279088
Ki21	CCCA	0.0077343
KI3	CCCA	0.00995146
Ki43	CCCA	0.00560703
Ki44	CCCA	0.00277153
Ky21	CCCA	0.00408525
KY228	CCCA	0.0126217
L317	CCCA	0.00547315
L578	CCCA	0.0403334
M162W	CCCA	0.0188221
M37W	CCCA	0.062975
MEF156-55-2	CCCA	0.00592257
Mo17	CCCA	0.0445617
Mo24W	CCCA	0.0257448
Mo44	CCCA	0.055465
Mo45	CCCA	0.00830723
Mo46	CCCA	0.105905
Mo47	CCCA	0.0174919
MoG	CCCA	0.00628369
Mp339	CCCA	0.0194311
MS1334	CCCA	0.0276142
MS153	CCCA	0.0176144
Ms71	CCCA	0.0301434
Mt42	CCCA	0.00662008
N192	CCCA	0.00547541
N28Ht	CCCA	0.0130458
NC222	CCCA	0.00916621
NC236	CCCA	0.0159552
NC250	CCCA	0.0101417
NC258	CCCA	0.0100442
NC260	CCCA	0.00646487
NC262	CCCA	0.00457784
NC264	CCCA	0.545071
NC290A	CCCA	0.016513
NC294	CCCA	0.0221161
NC296	CCCA	0.00954151
NC296A	CCCA	0.0142686
NC300	CCCA	0.0178387
NC302	CCCA	0.0109099
NC306	CCCA	0.0370678
NC310	CCCA	0.00376924
NC314	CCCA	0.00724662
NC318	CCCA	0.0359612
NC320	CCCA	0.0274847
NC324	CCCA	0.0182721
NC326	CCCA	0.00722626
NC328	CCCA	0.00407353
NC33	CCCA	0.0587243
NC336	CCCA	0.0584962
NC338	CCCA	0.00872155
NC340	CCCA	0.0304819
NC342	CCCA	0.00844536
NC344	CCCA	0.00584945
NC346	CCCA	0.0165682
NC348	CCCA	0.142428
NC350	CCCA	0.00613523
NC352	CCCA	0.0571252
NC356	CCCA	0.040656
NC358	CCCA	0.0131241
NC360	CCCA	0.0748229
NC362	CCCA	0.0238047
NC364	CCCA	0.00482206
NC366	CCCA	0.0121889
NC368	CCCA	0.00912422
ND246	CCCA	0.0171818
Oh40B	CCCA	0.0071468
Oh603	CCCA	0.0213704
OH7B	CCCA	0.0347591
Os420	CCCA	0.0484451
P39Goodman-Buckler	CCCA	0.00229857
Pa875	CCCA	0.0188987
R168	CCCA	0.0153045
R177	CCCA	0.0119792
R229	CCCA	0.00511822
R4	CCCA	0.00577319
SA24	CCCA	0.00219215
SC213R	CCCA	0.00578998
SC55	CCCA	0.0284186
SD40	CCCA	0.0113652
SD44	CCCA	0.0101195
Sg1533	CCCA	0.015656
Sg18	CCCA	0.005026
T232	CCCA	0.0162661
T234	CCCA	0.0649761
T8	CCCA	0.0172554
Tzi16	CCCA	0.00660805
Tzi18	CCCA	0.00183421
Tzi25	CCCA	0.00595937
Tzi8	CCCA	0.024262
Tzi9	CCCA	0.00900608
U267Y	CCCA	0.00971353
VA102	CCCA	0.060701
Va14	CCCA	0.00811568
Va17	CCCA	0.0439906
Va35	CCCA	0.0290238
W117Ht	CCCA	0.00393252
W153R	CCCA	0.104695
W182B	CCCA	0.00688654
W22	CCCA	0.00486137
W64a	CCCA	0.00498711
Yu796	CCCA	0.0449138
