## Supplementary Table 5 for "Natural Variation in Maize Shikimate Dehydrogenase Alters Enzyme Activity and Kernel Homoserine Accumulation"

### Sheet: Zm00001d023892.kernel.expressio
SAD1-Hap1							SAD1-Hap2
Genotype	haplotype	FPKM (Sad1 gene expression)					Genotype	haplotype	FPKM (Sad1 gene expression)
4226	CCCA	15.1585					38-11Goodman-Buckler	GTTT	19.1896
4722	CCCA	18.5763					A556	GTTT	24.9466
33-16	CCCA	26.0974					A619	GTTT	25.0511
A188	CCCA	19.2436					B57	GTTT	17.9614
A239	CCCA	16.2533					CH9	GTTT	22.5057
A441-5	CCCA	14.9654					E2558W	GTTT	21.4019
A6	CCCA	30.2339					H49	GTTT	16.5606
A632	CCCA	23.6418					I205	GTTT	17.5465
A634	CCCA	22.1324					M14	GTTT	23.8359
A635	CCCA	25.0258					Mo18W	GTTT	21.4915
A641	CCCA	18.7051					Oh43	GTTT	17.8052
A654	CCCA	27.7238					Oh43E	GTTT	20.7195
A659	CCCA	18.8706					Pa880	GTTT	18.937
A661	CCCA	18.9079					Pa91	GTTT	17.4612
A679	CCCA	22.4624					Va22	GTTT	21.3066
A680	CCCA	25.4542					Va26	GTTT	17.3655
A682	CCCA	21.6579					Va85	GTTT	18.3314
Ab28A	CCCA	20.72					VaW6	GTTT	22.5361
B10	CCCA	17.901					Wf9	GTTT	20.2394
B105	CCCA	19.5175
B14A	CCCA	24.0276
B164	CCCA	20.9667
B2	CCCA	17.6334
B37	CCCA	22.0693
B64	CCCA	17.0797
B68	CCCA	18.1099
B73	CCCA	24.3818
B75	CCCA	21.4198
B77	CCCA	20.1786
B84	CCCA	22.45
C103	CCCA	16.7439
C123	CCCA	20.578
C49A	CCCA	16.2705
CH701-30	CCCA	15.57
CI187-2	CCCA	23.2324
CI21E	CCCA	12.5813
CI28AGoodman-Buckler	CCCA	17.3338
CI31A	CCCA	19.9424
CI3A	CCCA	15.8184
CI66	CCCA	28.5743
CM105	CCCA	22.947
CM37	CCCA	24.4298
CM7	CCCA	21.634
CML103	CCCA	17.8028
CML11	CCCA	22.6679
CML154Q	CCCA	10.7754
CML157Q	CCCA	21.2776
CML218	CCCA	26.7919
CML220	CCCA	41.9049
CML228	CCCA	18.963
CML314	CCCA	29.8276
CML322	CCCA	16.0703
CML323	CCCA	21.1417
CML333	CCCA	20.2482
CML38	CCCA	15.8401
CML69	CCCA	16.9619
CML77	CCCA	25.9703
CML91	CCCA	18.0766
CML92	CCCA	21.652
CMV3	CCCA	14.0623
CO106	CCCA	17.6639
CO125	CCCA	13.5439
CO255	CCCA	22.5369
D940Y	CCCA	15.7855
DE1	CCCA	19.4378
DE811	CCCA	20.1816
F2834T	CCCA	15.2544
F6	CCCA	19.4181
F7	CCCA	23.3961
GA209	CCCA	18.6215
GT112	CCCA	17.4815
H105W	CCCA	19.9626
H84	CCCA	18.9039
H91	CCCA	18.0182
H95	CCCA	23.0254
H99	CCCA	22.291
Hi27Goodman-Buckler	CCCA	24.5881
I137TN	CCCA	10.9728
i1677a	CCCA	20.2743
I29	CCCA	27.9277
IDS28	CCCA	14.4709
IDS69	CCCA	19.6564
IDS91	CCCA	14.6363
Il14H	CCCA	23.2188
K148	CCCA	29.5228
K4	CCCA	18.7945
K55	CCCA	22.8057
K64	CCCA	20.7219
Ki21	CCCA	32.2413
Ki43	CCCA	19.5463
Ki44	CCCA	19.6734
Ky21	CCCA	19.0779
L317	CCCA	17.0672
L578	CCCA	19.1208
M162W	CCCA	14.7974
M37W	CCCA	21.8611
MEF156-55-2	CCCA	19.87
Mo17	CCCA	14.9085
Mo44	CCCA	25.3078
Mo45	CCCA	21.1229
Mo47	CCCA	22.4537
Mp339	CCCA	25.0077
MS1334	CCCA	14.7734
MS153	CCCA	17.7397
Mt42	CCCA	15.6459
N192	CCCA	14.5096
N28Ht	CCCA	18.6905
NC222	CCCA	17.9775
NC230	CCCA	19.8381
NC232	CCCA	22.0612
NC236	CCCA	26.8139
NC238	CCCA	15.8175
NC250	CCCA	20.9919
NC258	CCCA	25.1599
NC260	CCCA	19.1123
NC262	CCCA	17.1003
NC264	CCCA	16.4158
NC290A	CCCA	19.5898
NC294	CCCA	18.6944
NC296	CCCA	20.272
NC300	CCCA	19.9565
NC302	CCCA	14.7513
NC304	CCCA	21.6333
NC306	CCCA	20.5026
NC310	CCCA	22.5251
NC314	CCCA	25.4745
NC318	CCCA	22.6427
NC320	CCCA	15.8484
NC324	CCCA	20.3033
NC326	CCCA	20.5737
NC328	CCCA	16.7955
NC33	CCCA	19.0755
NC336	CCCA	19.0813
NC338	CCCA	16.8271
NC340	CCCA	16.6827
NC344	CCCA	18.6941
NC346	CCCA	22.0385
NC348	CCCA	20.0899
NC352	CCCA	12.722
NC354	CCCA	16.3836
NC356	CCCA	16.2133
NC358	CCCA	20.4501
NC360	CCCA	26.2749
NC362	CCCA	20.3725
NC364	CCCA	17.112
NC366	CCCA	19.075
NC368	CCCA	20.3767
ND246	CCCA	28.2448
Oh40B	CCCA	18.2164
Oh603	CCCA	15.3853
P39Goodman-Buckler	CCCA	15.4319
Pa875	CCCA	16.8202
R168	CCCA	25.841
R177	CCCA	17.6447
R229	CCCA	23.2278
R4	CCCA	17.0762
SA24	CCCA	16.6134
SC55	CCCA	31.9046
SD40	CCCA	18.6896
Sg1533	CCCA	16.9212
T232	CCCA	15.0768
T234	CCCA	16.0389
T8	CCCA	18.5985
Tzi11	CCCA	17.9215
Tzi16	CCCA	27.4303
Tzi18	CCCA	31.6945
Tzi25	CCCA	20.698
Tzi9	CCCA	29.2555
U267Y	CCCA	17.6441
Va14	CCCA	15.4494
Va17	CCCA	16.2123
Va35	CCCA	15.3118
Va59	CCCA	20.8005
W153R	CCCA	22.6039
W182B	CCCA	22.9524
W22	CCCA	18.4401
Yu796	CCCA	27.5659
EP1	CCCA	18.8948
