## Supplementary Table 6 for "Natural Variation in Maize Shikimate Dehydrogenase Alters Enzyme Activity and Kernel Homoserine Accumulation"

### Sheet: Sheet1
Reactions	Flux_0.0116777	Flux_0.0233554	Flux_0.0350331	Flux_0.0467108	Flux_0.0583885	Flux_0.0700662	Flux_0.0817439	Flux_0.0934216	Flux_0.105099
R00342[K,p,GS10]	706.477	706.491	706.505	706.517	706.532	706.545	706.558	706.572	706.585		(S)-Malate + NAD+ > Oxaloacetate + NADH + H+
R01773[K,p,GS10]	0.836	0.814	0.792	0.773	0.751	0.73	0.71	0.688	0.667		L-Aspartate 4-semialdehyde + NADH + H+ > L-Homoserine + NAD+
R00754[K,p,GS10]	588.048	792.014	588.071	792.024	792.03	792.035	588.113	588.125	588.135		Acetaldehyde + NADH + H+ > Ethanol + NAD+
R00210[K,p,GS10]	292.417	292.391	292.365	292.342	292.316	292.29	292.266	292.24	292.215		Pyruvate + CoA + NADP+ > Acetyl-CoA + CO2 + NADPH + H+
R02291[K,p,GS10]	1.05828	1.03628	1.01428	0.99528	0.97328	0.95228	0.93228	0.91028	0.88928		4-Phospho-L-aspartate + NADPH + H+ > L-Aspartate 4-semialdehyde + Orthophosphate + NADP+
R00216[K,p,GS10]	293.523	293.509	293.495	293.483	293.469	293.455	293.442	293.428	293.415		(S)-Malate + NADP+ > Pyruvate + CO2 + NADPH + H+
R02736[K,p,GS10]	22.4275	22.4543	22.4812	22.5056	22.5324	22.5591	22.5837	22.6105	0		beta-D-Glucose 6-phosphate + NADP+ > D-Glucono-1,5-lactone 6-phosphate + NADPH + H+
R02413[K,p,GS10]	0.011	0.023	0.035	0.046	0.058	0.07	0.081	0.093	0.105		3-Dehydroshikimate + NADPH + H+ > Shikimate + NADP+
